# Identification of QTL for leaf angle at canopy-wide levels in maize

**DOI:** 10.1101/499665

**Authors:** Dengguo Tang, Zhengjie Chen, Jixing Ni, Qin Jiang, Peng Li, Le Wang, Jinhong Zhou, Chenyang Li, Jian Liu

## Abstract

Leaf angle (LA) is one of the most important canopy architecture related traits of maize (Zea mays L.). Currently, there is an urgent need to elucidate the genetic mechanism of LA at canopy-wide levels for optimizing dense-planting canopy architecture. In present study, one RIL population derived from two parent lines which show distinct plant architecture was used to perform QTL mapping for LA at eight leaves below the tassel under three environments. Dozens of QTL for LA at eight leaves were identified, which were mapped on all maize chromosomes except for the tenth chromosome. Among them, there were nine common QTL as they were identified for LA more than 1 leaves or in two or three environments. And individual QTL could explain 1.29% - 20.14% of the phenotypic variation and affect LA of 1-8 leaves, including qLA5.1 affected LA of all eight leaves, qLA3.1 affected LA of the upper leaves (1stLA to 4thLA), and qLA9.1 could affect LA of the lower leaves (5thLA to 8thLA). Furthermore, the results indicated that the genetic architecture of LA at eight leaves was different. Specifically, 8thLA was mainly affected by major and minor QTL; 1stLA, 4thLA and 5thLA were affected by epistatic interactions beside major and minor QTL; while the other four LAs were simultaneously affected by major QTL, minor QTL, epistatic interactions and environments. These results provide a comprehensive understanding of genetic basis of LA at canopy-wide levels, which will be beneficial to design ideal plant architecture under dense planting in maize.

**Author contribution statement:** J. L. and D. T. designed and supervised the study, D. T., Z.C., J.N., Q.J., P.L., L.W., J.Z., C.L. performed the phenotypic data collection. D. T. analyzed the data and drafted the manuscript, D. T. and Z.C. revised and finalized the manuscript. All the authors read and approved the manuscript.

**Key message:** Dozens of QTL for leaf angle of eight consecutive leaves were identified in the RIL population across three environments, providing the information that optimization of canopy architecture at various canopy levels.
