## Supplementary Table S2 for "Identification of QTL for leaf angle at canopy-wide levels in maize"

### Sheet: Sheet1
Table S2 Summary of QTL identified in this study and previous studies. QTL are indicated by Bin_viewer.
Chromosome	This study	Mickelson et al. (2002)	Yu et al. (2006)	Lu et al. (2007)	Ku et al. (2011)	Tian et al. (2011)	Ku et al. (2012)	Zhang et al. (2014)	Chen et al. (2015)	Hou et al. (2015)	Li et al. (2015)	Ding et al. (2015)	Yang et al. (2015)	Shi et al. (2017)	Wang et al. (2017)	Ma et al. (2017)	Pan et al. (2017)	Pan et al. (2017)	Pan et al. (2017)	Pan et al. (2017)	Pan et al. (2017)	Pan et al. (2017)	Pan et al. (2017)	Pan et al. (2017)	Pan et al. (2017)	Pan et al. (2017)	Zhao et al. (2018)	Liu et al. (2019)	Dzievit et al. (2019)
	B73×SICAU1212	B73 × Mo17	H21 × Mo17	Ye478 × Dan340	Yu82 × Shen137	26 parents	Yu82 × 87-1	Yu82 × D132	CY5 × YL106	R08 × Ye478	4 parents	4 parents	8984(8622)×GY220	Yu82 × D683	Zheng 58 ×HD568	B73 × Mo17	ZONG3×YU87-1	ZHENG58×SK	YU87-1×BK	KUI3×B77	K223×CI7	K22×BY815	DE3×BY815	DAN340×K22	BY815×KUI3	B73×BY804	Langhuang 9(Chang7-2)×TS141	Lv28×H082183	B73(Mo17)×PHW30
	RILs	RILs	F2:3	F2:3	F2:3	NAM	F2:3	F2:3	F2:3	F2:3	connected RILs	‘fourway’(ABCD) F1	RILs	RILs	RILs	DHLs	RILs	RILs	RILs	RILs	RILs	RILs	RILs	RILs	RILs	RILs	F2, F2:3	F2:3	F2:3
chr1	1.02/1.03		1.02/1.03	1.01/1.02	1.02		1.02		1.02	1.01/1.02	1.01/1.02	1.01/1.02			1.02			1.02								1.02	1.02
						1.03			1.03/1.04	1.03				1.03		1.03	1.03							1.03		1.03		1.03
											1.04	1.04/1.05									1.04
						1.05			1.05				1.05/1.06			1.05	1.05										1.05
			1.06			1.06			1.06														1.06
										1.07		1.07/1.08						1.07					1.07				1.07	1.07
						1.08																					1.08/1.11
				1.09/1.10																									1.1
		1.11				1.11/1.12					1.11		1.11/1.12			1.11
chr2	2.01/2.02	2.02		2.0/2.02		2.02	2.01		2.02	2.01/2.02	2.01/2.02	2.01/2.02	2.00/2.02					2.02									2.01/2.02	2.02
		2.03	2.03			2.03							2.03/2.04						2.03			2.03		2.03
						2.04						2.04	2.04											2.04
															2.05
																											2.06/2.07		2.06
	2.07					2.06/2.07							2.07
					2.08								2.08		2.08
																	2.09												2.09
chr3									3.02/3.03	3.02	3.02		3.02/3.03
			3.04	3.04		3.04	3.04						3.04	3.04					3.04										3.04
						3.05/3.06				3.05
	3.06/3.07			3.06																									3.06
																3.07
						3.08/3.09							3.08/3.09
													3.09											3.09					3.09
chr4									4.01/4.02
								4.03
													4.04/4.05
	4.05												4.05		4.05
												4.06	4.06
						4.07						4.07
		4.08											4.08/4.09														4.08		4.08
	4.09												4.09/4.10							4.09
																										4.1
						4.11
chr5						5.01											5.01
													5.02				5.02						5.02
	5.03	5.03				5.03							5.03		5.03								5.03	5.03				5.03
	5.04				5.04	5.04					5.04	5.04	5.04			5.04
	5.06/5.07			5.05/5.07					5.05						5.05												5.05
										5.06																	5.05/5.06
	5.07/5.08					5.07/5.08											5.07											5.07
		5.08
										5.08/5.09									5.09
chr6	6.01	6.01				6.01										6.01
						6.02					6.02
						6.03
											6.05										6.05
																6.07	6.07			6.06/6.07
						6.06/6.08									6.08
chr7																7.00/7.01											7
	7.01/7.02	7.01/7.02				7.02			7.02		7.02	7.02/7.03	7.02		7.02												7.01/7.02
						7.03			7.03		7.03			7.03		7.03							7.03		7.03
						7.04/7.05			7.03/7.04			7.04													7.04		7.04
							7.05
chr8						8.01
			8.03				8.02/8.03					8.03	8.02/8.03					8.03									8.03		8.03
																		8.04										8.04
			8.05			8.05																8.05
	8.06/8.07					8.06/8.07					8.06/8.07	8.06	8.06/8.07					8.06				8.06
														8.07
chr9												9.01								9.01/9.02
						9.03				9.03	9.03		9.02/9.03											9.03
	9.04					9.04				9.04	9.04		9.04/9.05											9.04
			9.06			9.06					9.06					9.06							9.06
chr10						10.03			10.03				10.03									10.03				10.03
						10.04			10.04													10.04				10.04
																						10.05
													10.06
			10.07			10.07					10.07		10.07		10.07
			10.08
			10.09
